# Mutational scanning reveals substrate-assisted autoregulation of the WNT destruction complex

**DOI:** 10.1101/2025.10.17.683169

**Authors:** Murugesh Padmanarayana, Saira Sakalas, Parijat Sarkar, Mengxiao Ma, Ethan R. Garvin, Ethan Lee, Steven M. Corsello, Sebastian Guettler, Ganesh V. Pusapati, Rajat Rohatgi

## Abstract

The β-catenin destruction complex (BDC) is a central node in WNT/β-catenin signaling, governing embryonic development and adult tissue homeostasis. Although recognized as a prime therapeutic target in colorectal cancer (CRC) for three decades, its dynamic architecture and biochemical complexity have hindered mechanistic understanding. Here, we systematically mapped the sequence-function landscape of the BDC using tiled base editor screens across four endogenous components—*CTNNB1*, *AXIN1*, *APC*, and *GSK3B*. Validation studies identified ∼150 previously unreported mutations across these genes that affected WNT/β-catenin signaling. In addition to known cancer-associated mutations, we discovered rare gain-of-function and separation-of-function alleles of *AXIN1* and *CTNNB1* that provide mechanistic insights into complex assembly and regulation. We describe a region in β-catenin that regulates its binding to TCF/LEF transcription factors and demonstrate that the AXIN1–β-catenin interface is critical for controlling signaling flux through the oncogenic BDC. Mechanistic studies revealed that assembly of the oncogenic BDC is scaffolded by its own substrate β-catenin, establishing an autoregulatory mechanism that represents an unexploited vulnerability in cancers harboring common APC truncations. Our comprehensive mutational resource provides a foundation for understanding WNT/β-catenin signaling mechanisms in health and disease, while revealing strategies for therapeutic intervention in WNT-driven cancers.
