## Supplementary Table 2 for "Mutational scanning reveals substrate-assisted autoregulation of the WNT destruction complex"

### Sheet: CTNNB1
Base Editing Screen	gene	guideRNA identification number	guideRNA target sequence	predicted mutation(s) within the N3-N10 editing window	enriched gate	eHAP1-7S validation phenotype	293T-7TS validation phenotype	293T-7TS phenotype sorted for mechanistic analysis
DC_ABE	CTNNB1	id_14	ATGGAACCAGACAGAAAAGC	Glu15Gly	Bot 15%	3% reduction in reporter fluorescence
DC_ABE	CTNNB1	id_87	CCAGATATTGATGGACAGTA	Asp81Gly, Ile82Val	Bot 15%	27% reduction in reporter fluorescence
DC_ABE	CTNNB1	id_118	AGCATCAAACTGTGTAGATG	Phe114Phe/Ser/Pro/Leu, Asp115Asp	Bot 15%	11% reduction in reporter fluorescence
DC_ABE	CTNNB1	id_163 (Positive Control)	TTGTCAGTTCAGGGATTGCA	Leu156Pro	Bot 15%	80% reduction in reporter fluorescence	84% reduction in reporter fluorescence	78% reduction in reporter fluorescence
DC_ABE	CTNNB1	id_201	CACCATCTGAGGAGAACGCA	Met194Thr	Bot 15%	32% reduction in reporter fluorescence
DC_ABE	CTNNB1	id_343	GACCACAAGCAGAGTGCTGA	Thr340Ala, Ser341Gly	Bot 15%	26% reduction in reporter fluorescence
DC_ABE	CTNNB1	id_382	TGAGAGTCCAAAGACAGTTC	Trp383Arg, Leu385Pro	Bot 15%		23% reduction in reporter fluorescence
DC_ABE	CTNNB1	id_399	AAGCTGAACAAGAGTCCCAA	Val406Val/Ala	Bot 15%	27% reduction in reporter fluorescence
DC_ABE	CTNNB1	id_419	TATTGCAAGTGAGGTTAGAA	Cys429Arg	Bot 15%		20% reduction in reporter fluorescence
DC_ABE	CTNNB1	id_430 (Positive Control)	AACAAGATGATGGTCTGCCA	Lys435Gly/Arg/Glu, Met436Val	Bot 15%	89% reduction in reporter fluorescence	64% reduction in reporter fluorescence	91% reduction in reporter fluorescence
DC_ABE	CTNNB1	id_475	AGTGAAGGCGAACTGCATTC	Leu487Pro	Bot 15%	40% reduction in reporter fluorescence
DC_ABE	CTNNB1	id_487	TGTAAGAGCTTAACCACAAC	Leu497Pro, Leu498Pro/Ser	Bot 15%	77% reduction in reporter fluorescence	83% reduction in reporter fluorescence	93% reduction in reporter fluorescence
DC_ABE	CTNNB1	id_523	TCACGCAAAGGTGCATGATT	Leu527Ser/Pro	Bot 15%	62% reduction in reporter fluorescence	58% reduction in reporter fluorescence
DC_ABE	CTNNB1	id_539	GAACAAGCAACTGAACTAGT	Leu539Ser/Pro, Leu540Pro, Val541Ala	Bot 15%	63% reduction in reporter fluorescence	34% reduction in reporter fluorescence
DC_ABE	CTNNB1	id_543	CACATCAGGATACCCAGCGC	His544Arg, Gln545Arg, Asp546Gly	Bot 15%	48% reduction in reporter fluorescence
DC_ABE	CTNNB1	id_575	AGCTAGGATGTGAAGGGCTC	Ile579Thr, Leu580Pro	Bot 15%	96% reduction in reporter fluorescence	91% reduction in reporter fluorescence	98% reduction in reporter fluorescence
DC_ABE	CTNNB1	id_614	GCAAGTTCACAGAGGACCCC	Leu621Pro	Bot 15%	84% reduction in reporter fluorescence	67% reduction in reporter fluorescence	88% reduction in reporter fluorescence
DC_ABE	CTNNB1	id_629	ATTGAAGCTGAGGGAGCCAC	Glu632Gly	Bot 15%	6% reduction in reporter fluorescence
DC_ABE	CTNNB1	id_687	TGGAATGAGGTAGGGAAATG	Asn691Gly, Glu692Gly	Bot 15%	81% reduction in reporter fluorescence	40% reduction in reporter fluorescence
DC_ABE	CTNNB1	id_698	GACTTGATATTGGTGCCCAG	Asp699Gly, Ile700Val	Bot 15%	16% reduction in reporter fluorescence
DC_ABE	CTNNB1	id_709	GATATCGCCAGGATGGTATG	Tyr709Cys, Gln711Arg	Bot 15%	44% reduction in reporter fluorescence
DC_ABE	CTNNB1	id_741	CCATGATGGAACATGAGATG	Met735Val, Glu736Gly	Bot 15%	35% reduction in reporter fluorescence
DC_ABE	CTNNB1	id_753	TCAACTGGATAGTCAGCACC	Val750Ala	Bot 15%	23% reduction in reporter fluorescence
DC_ABE	CTNNB1	id_770	CATCCATGAGGTCCTGGGCA	Leu762Pro, Met763Thr	Bot 15%	53% reduction in reporter fluorescence
DC_ABE	CTNNB1	id_776	TGGAGGCAGCCCATCCATGA	Leu766Pro, Pro767Pro	Bot 15%	52% reduction in reporter fluorescence
DC_ABE	CTNNB1	id_6	CATCAAATCAGCTATAAATA	Asp6Asp, Leu7Pro/Ser	Top 10%	20% reduction in reporter fluorescence
DC_ABE	CTNNB1	id_34 (Positive Control)	TGGACTCTGGAATCCATTCT	Asp32Gly	Top 10%	776% elevation in reporter fluorescence	3243% elevation in reporter fluorescence	645% elevation in reporter fluorescence
DC_ABE	CTNNB1	id_41 (Positive Control)	AGAGAAGGAGCTGTGGTAGT	Pro44Pro, Ser45Pro	Top 10%	639% elevation in reporter fluorescence	3012% elevation in reporter fluorescence
DC_ABE	CTNNB1	id_251	CAAGCATTTTCACCAGGGCA	Met243Thr	Top 10%	6% elevation in reporter fluorescence
DC_ABE	CTNNB1	id_271	CACAACCTTTTATTACATCA	Asn261Asp/Ser/Gly	Top 10%		23% reduction in reporter fluorescence
DC_ABE	CTNNB1	id_270	GATGTAATAAAAGGTTGTGG	Leu263Ser, Leu264Ser/Pro	Top 10%		3% reduction in reporter fluorescence
DC_ABE	CTNNB1	id_299	AAAACAAATGTTAAATTCTT	Thr289Ala, Asn290Asp/Ser/Gly	Top 10%		7% reduction in reporter fluorescence
DC_ABE	CTNNB1	id_329	CATTATATTTACTAAAGCTT	Asn326Asn, Ile327Thr	Top 10%	11% reduction in reporter fluorescence
DC_ABE	CTNNB1	id_336	ATACTTACGAAAAACTACTG	Thr332Ala, Tyr333Cys, Glu334Gly	Top 10%		31% elevation in reporter fluorescence
DC_ABE	CTNNB1	id_377	GTCAACGTCTTGTTCAGAAC	Gln375Arg	Top 10%		2% reduction in reporter fluorescence
DC_ABE	CTNNB1	id_381	AGAACTGTCTTTGGACTCTC	Asn380Asp/Ser/Gly	Top 10%		16% reduction in reporter fluorescence
DC_ABE	CTNNB1	id_408	CATTTATATCATCTGAACCC	Ile414Thr	Top 10%	7% elevation in reporter fluorescence
DC_ABE	CTNNB1	id_606	GAAAACATCCAAAGAGTAGC	Asn609Gly/Ser/Asp, Ile610Val	Top 10%	10% reduction in reporter fluorescence
DC_ABE	CTNNB1	id_636	AGTGAAGTAACTCTGTCAGA	Leu643/Pro/Ser, Leu644Pro	Top 10%	13% elevation in reporter fluorescence	157% elevation in reporter fluorescence	73% elevation in reporter fluorescence
DC_ABE	CTNNB1	id_653	GCATATGTCGCTAAGAGACA	Tyr654His	Top 10%		3% elevation in reporter fluorescence
DC_ABE	CTNNB1	id_667	GATTACAAGAAACGGCTTTC	Tyr670Cys, Lys671Glu/Arg/Gly, Lys672Glu	Top 10%		7% reduction in reporter fluorescence
DC_CBE	CTNNB1	id_66 (Positive Control)	CCTCCCAAGTCCTGTATGAG	Ser60Phe, Gln61Ter	Bot 15%	92% reduction in reporter fluorescence	81% reduction in fluorescence	97% reduction in reporter fluorescence
DC_CBE	CTNNB1	id_69	CACTCATACAGGACTTGGGA	Glu65Lys	Bot 15%	33% reduction in reporter fluorescence
DC_CBE	CTNNB1	id_74 (Positive Control)	GTTCCCACTCATACAGGACT	Glu65Glu, Trp66Ter	Bot 15%	88% reduction in reporter fluorescence	84% reduction in fluorescence
DC_CBE	CTNNB1	id_77	ATCCCTGTTCCCACTCATAC	Glu67Lys, Gln68Gln, Gly69Arg	Bot 15%	36% reduction in reporter fluorescence
DC_CBE	CTNNB1	id_81	CAGTCCTTCACTCAAGAACA	Ser73Phe	Bot 15%	20% reduction in reporter fluorescence
DC_CBE	CTNNB1	id_96	CATACTGTCCATCAATATCT	Gly84Lys/Arg/Glu, Gln85Gln	Bot 15%	14% reduction in reporter fluorescence
DC_CBE	CTNNB1	id_111	ACATAGCAGCTCGTACCCTC	Ala96Thr, Ala97Thr	Bot 15%	31% reduction in reporter fluorescence
DC_CBE	CTNNB1	id_117	GTTCCCTGAGACATTAGATG	Phe99Phe, Pro100Leu/Ser/Phe	Bot 15%	17% reduction in reporter fluorescence
DC_CBE	CTNNB1	id_120	GCCCTCATCTAATGTCTCAG	Asp104Asn, Glu105Lys	Bot 15%	25% reduction in reporter fluorescence
DC_CBE	CTNNB1	id_139	CGCTGGACATTAGTGGGATG	Val122Ile	Bot 15%	6% reduction in reporter fluorescence
DC_CBE	CTNNB1	id_165	ATGATGCAGAACTTGCCACA	Ala146Val	Bot 15%	74% reduction in reporter fluorescence	67% reduction in reporter fluorescence	97% reduction in reporter fluorescence
DC_CBE	CTNNB1	id_167	ATTGCACGTGTGGCAAGTTC	Arg151His, Ala152Thr	Bot 15%	30% reduction in reporter fluorescence
DC_CBE	CTNNB1	id_219	GTACAATAGCAGACACCATC	Ala197Thr, Val199Ile	Bot 15%	5% reduction in reporter fluorescence
DC_CBE	CTNNB1	id_225	ACATCATTTGTATTCTGCAT	Asp207Asn	Bot 15%	21% reduction in reporter fluorescence
DC_CBE	CTNNB1	id_242	GCCCTCACGATGATGGGAAA	Arg225His, Glu226Lys	Bot 15%	44% reduction in reporter fluorescence
DC_CBE	CTNNB1	id_289	CTCCTTCTTGATGTAATAAA	Glu267Lys, Gly268Ser	Bot 15%	45% reduction in reporter fluorescence
DC_CBE	CTNNB1	id_337	TCCACCACTAGCCAGTATGA	Ser318Asn, Gly319Ser/Asp/Asn	Bot 15%	65% reduction in reporter fluorescence	50% reduction in reporter fluorescence
DC_CBE	CTNNB1	id_352	CTCTGCTTGTGGTCCACAGT	Ser341Asn, Arg342Lys	Bot 15%	27% reduction in reporter fluorescence
DC_CBE	CTNNB1	id_371	ACAATAGCCGGCTTATTACT	Ala356Thr	Bot 15%	45% reduction in reporter fluorescence
DC_CBE	CTNNB1	id_399	ATTCCTGAGAGTCCAAAGAC	Arg386Lys	Bot 15%		12% elevation in reporter fluorescence
DC_CBE	CTNNB1	id_411	GACCTTCCATCCCTTCCTAT	Met398Ile, Glu399Lys, Gly400Ser	Bot 15%	29% reduction in reporter fluorescence
DC_CBE	CTNNB1	id_472	AGAGCACAGATGGCAGGCTC	Cys466Tyr, Ala467Thr	Bot 15%		87% reduction in reporter fluorescence
DC_CBE	CTNNB1	id_476	AGATGACGAAGAGCACAGAT	Arg469His	Bot 15%		63% reduction in reporter fluorescence
DC_CBE	CTNNB1	id_549	TCATGCACCTTTGCGTGAGC	Ala525Val, Pro526Leu/Ser/Phe	Bot 15%	6% reduction in reporter fluorescence
DC_CBE	CTNNB1	id_555	TGGCACCCTGCTCACGCAAA	Gln530Gln, Gly531Ser/Asp, Ala532Thr	Bot 15%	15% reduction in reporter fluorescence
DC_CBE	CTNNB1	id_586	GCGCCGTACGTCCATGGGTG	Arg549Arg, Arg550Cys, Thr551Met	Bot 15%	2% reduction in reporter fluorescence
DC_CBE	CTNNB1	id_589	TGTCCCACCCATGGACGTAC	Gly554Asp/Ser/Lys, Gly555/Lys/Arg/Glu/Asn	Bot 15%	17% reduction in reporter fluorescence
DC_CBE	CTNNB1	id_604	GCGGACCCCCTCCTGCCAAA	Gly563Glu/Lys/Arg/Asn, Val564Ile	Bot 15%	30% reduction in reporter fluorescence
DC_CBE	CTNNB1	id_610	ACCTTCAACTATTTCTTCCA	Val570Ile, Glu571Lys	Bot 15%	60% reduction in reporter fluorescence	93% reduction in reporter fluorescence	97% reduction in reporter fluorescence
DC_CBE	CTNNB1	id_620	GTGAACATCCCGAGCTAGGA	Asp583Asn, Val584Ile	Bot 15%	28% reduction in reporter fluorescence
DC_CBE	CTNNB1	id_628	TAGTCCTCTGATAACAATTC	Arg591Lys	Bot 15%	25% reduction in reporter fluorescence
DC_CBE	CTNNB1	id_654	GACCCCTGCAGCTACTCTTT	Gly616Lys/Arg/Glu	Bot 15%	28% reduction in reporter fluorescence
DC_CBE	CTNNB1	id_669	CAGCTTCCTTGTCCTGAGCA	Lys625Lys, Glu626Lys, Ala627Thr	Bot 15%	52% reduction in reporter fluorescence	65% reduction in reporter fluorescence	69% reduction in reporter fluorescence
DC_CBE	CTNNB1	id_675	AATAGCTTCTGCAGCTTCCT	Glu629Lys, Ala630Thr	Bot 15%	19% reduction in reporter fluorescence
DC_CBE	CTNNB1	id_690	AGTAACTCTGTCAGAGGAGC	Glu642Lys	Bot 15%	20% reduction in reporter fluorescence
DC_CBE	CTNNB1	id_741	CTCTGTTCTGAAGAGAGAGC	Arg684Lys	Bot 15%	39% reduction in reporter fluorescence
DC_CBE	CTNNB1	id_745	ATTGGCTCTGTTCTGAAGAG	Glu686Lys	Bot 15%	21% reduction in reporter fluorescence
DC_CBE	CTNNB1	id_751	ACAGAGCCAATGGCTTGGAA	Pro687Leu/Ser	Bot 15%	13% reduction in reporter fluorescence
DC_CBE	CTNNB1	id_771	CTCCCTGGGCACCAATATCA	Ala702Thr, Gln703Gln, Gly704Lys/Arg/Glu/Asn	Bot 15%	38% reduction in reporter fluorescence
DC_CBE	CTNNB1	id_799	ATCCTGGCCATATCCACCAG	Gly725Asp/Asn/Ser	Bot 15%	4% reduction in reporter fluorescence
DC_CBE	CTNNB1	id_811	CATCTCATGTTCCATCATGG	Glu738Lys	Bot 15%	39% reduction in reporter fluorescence
DC_CBE	CTNNB1	id_822	TCAACTGGATAGTCAGCACC	Val750Ile	Bot 15%	8% elevation in reporter fluorescence
DC_CBE	CTNNB1	id_848	GCAGCCCATCCATGAGGTCC	Asp764Asn, Gly765Lys/Arg/Glu/Asn	Bot 15%	42% reduction in reporter fluorescence
DC_CBE	CTNNB1	id_34 (Positive Control)	TTCCAGAGTCCAGGTAAGAC	Gly34Arg	Top 10%	560% elevation in reporter fluorescence	4142% elevation in reporter fluorescence
DC_CBE	CTNNB1	id_43 (Positive Control)	CACTACCACAGCTCCTTCTC	Thr41Ile	Top 10%	475% elevation in reporter fluorescence	3946% elevation in reporter fluorescence	664% elevation in reporter fluorescence
DC_CBE	CTNNB1	id_101	GAGCTCGAGTCATTGCATAC	Arg90Gln, Ala91Thr	Top 10%	10% elevation in reporter fluorescence
DC_CBE	CTNNB1	id_168	CTTGCCACACGTGCAATCCC	Ala149Val, Thr150Ile	Top 10%	11% elevation in reporter fluorescence
DC_CBE	CTNNB1	id_321	GGTTGCCATAAGCTAAAATT	Gly307Asn/Asp/Ser	Top 10%	6% reduction in reporter fluorescence
DC_CBE	CTNNB1	id_367	TGTCTGCTCTAGTAATAAGC	Val349Val, Ser351Phe	Top 10%	1% reduction in reporter fluorescence
DC_CBE	CTNNB1	id_468	AGGCTCAGTGATGTCTTCCC	Glu462Lys	Top 10%		22% elevation in reporter fluorescence
DC_CBE	CTNNB1	id_559	CTAGTCGTGGAATGGCACCC	Arg535Gln	Top 10%	32% elevation in reporter fluorescence	88% elevation in reporter fluorescence
DC_CBE	CTNNB1	id_567	GAACAAGCAACTGAACTAGT	Val541Ile	Top 10%		8% elevation in reporter fluorescence
DC_CBE	CTNNB1	id_658	AGTTCACAGAGGACCCCTGC	Cys619Tyr, Glu620Lys	Top 10%	35% elevation in reporter fluorescence	76% elevation in reporter fluorescence	66% elevation in reporter fluorescence
DC_CBE	CTNNB1	id_785	GATATCGCCAGGATGGTATG	Arg710Cys	Top 10%	18% reduction in reporter fluorescence

### Sheet: AXIN1
Base Editing Screen	gene	guideRNA identification number	guideRNA target sequence	predicted mutation(s) within the N3-N10 editing window	enriched gate	eHAP1-7S validation phenotype	293T-7TS validation phenotype	293T-7TS phenotype sorted for mechanistic analysis
DC_ABE	AXIN1	id_3844	CCTGGAGGCTGTGCAGCGCA	Glu397Gly	Bot 15%	10% elevation in reporter fluorescence
DC_ABE	AXIN1	id_3738	CAAGATGCCAGTGGCACTGG	Met502Val	Bot 15%	4% reduction in reporter fluorescence
DC_ABE	AXIN1	id_3676	CTGGAACCACACAGCCATGG	Glu567Gly	Bot 15%	2% reduction in reporter fluorescence
DC_ABE	AXIN1	id_3444	GCAGAAGTAGTACGCCACAA	Tyr788His, Phe789Pro/Ser/Leu	Bot 15%	74% reduction in reporter fluorescence	92% reduction in reporter fluorescence	76% reduction in reporter fluorescence
DC_ABE	AXIN1	id_3435	CCCCTACCGCACCCTGGTGA	Tyr796Cys	Bot 15%	71% reduction in reporter fluorescence	90% reduction in reporter fluorescence	55% reduction in reporter fluorescence
DC_ABE	AXIN1	id_3540	TCCCAACCCCCTAACCCAGC	Asn702Gly/Ser/Asp	Bot 15%	48% reduction in reporter fluorescence	41% reduction in reporter fluorescence
DC_ABE	AXIN1	id_3624	GGGAAGAGCGCCAGCACCGA	Lys613Gly/Glu/Arg, Ser614Gly	Bot 15%	56% reduction in reporter fluorescence
DC_ABE	AXIN1	id_3404	AGTAGTATCTGCAGGACGGA	Arg821Ser, Tyr822His, Tyr823His	Bot 15%	45% reduction in reporter fluorescence	76% reduction in reporter fluorescence	47% reduction in reporter fluorescence
DC_ABE	AXIN1	id_3414	GACCAAAAAGGGCAGCTACA	Lys816Gly/Glu/Arg, Lys817Arg/Glu/Gly	Bot 15%	43% reduction in reporter fluorescence	77% reduction in reporter fluorescence
DC_ABE	AXIN1	id_3587	AGGAGATCAGCAGGCACCGC	Glu642Gly, Ile643Val, Ser644Gly	Bot 15%	45% reduction in reporter fluorescence	53% reduction in reporter fluorescence
DC_ABE	AXIN1	id_3548	TCTTGGATGAAGAGGTGGGA	Phe689Ser, Ile690Thr	Bot 15%	56% reduction in reporter fluorescence	57% reduction in reporter fluorescence
DC_ABE	AXIN1	id_3635	TGCAAAAGAAATGCCAAGAA	Lys603Gly/Glu/Arg, Arg604Gly, Asn605Asp	Bot 15%	6% reduction in reporter fluorescence
DC_ABE	AXIN1	id_3424	TTGAACTGGCCCAGGGTGAC	Phe810Pro/Ser/Leu	Bot 15%	51% reduction in reporter fluorescence	30% reduction in reporter fluorescence	56% reduction in reporter fluorescence
DC_ABE	AXIN1	id_3593	TGGATCATTGAGGGGGAAAA	Ile636Val, Ile637Val	Bot 15%	35% reduction in reporter fluorescence
DC_ABE	AXIN1	id_3367	GGAGAAGATCATCGGCAAAG	Lys853Gly/Glu/Arg, Ile854Val	Bot 15%	32% reduction in reporter fluorescence
DC_ABE	AXIN1	id_3377	GCAGGACGGCCTCGTCCTCT	Val846Ala	Bot 15%	32% reduction in reporter fluorescence
DC_ABE	AXIN1	id_3489	GGTACCACGTGCAGCACCGG	Val752Ala, Val753Ala	Bot 15%	1% reduction in reporter fluorescence
DC_ABE	AXIN1	id_3927	GCCACCAGTGCCAACGACAG	Thr316Ala, Ser317Gly	Bot 15%	7% reduction in reporter fluorescence
DC_ABE	AXIN1	id_3391	GTGAGCGACGAGTTTGACTG	Ser828Gly, Asp829Gly	Bot 15%	21% reduction in reporter fluorescence
DC_ABE	AXIN1	id_3696	CAAGGAGCAGGTGGAGGCCG	Glu548Gly, Gln549Arg	Bot 15%	18% elevation in reporter fluorescence
DC_ABE	AXIN1	id_3537	CTCCAGCTGGGTTAGGGGGT	Leu707Pro	Bot 15%	60% reduction in reporter fluorescence	29% reduction in reporter fluorescence
DC_ABE	AXIN1	id_3522	AGCCAGCCGAGCACCCTCCA	Ser722Gly	Top 10%	11% elevation in reporter fluorescence
DC_ABE	AXIN1	id_3773 (Positive Control)	TCCTGGACGAGCACGTACAG	Asp472Gly, Glu473Gly	Top 10%	45% elevation in reporter fluorescence	18% elevation in reporter fluorescence
DC_ABE	AXIN1	id_3774 (Positive Control)	CTGTACGTGCTCGTCCAGGA	Val475Ala	Top 10%		26% elevation in reporter fluorescence	56% elevation in reporter fluorescence
DC_ABE	AXIN1	id_4146	GCTTCAGGAAAGTCCTGAAC	Phe105Leu/Ser/Pro, Leu106Pro	Top 10%	45% elevation in reporter fluorescence	32% elevation in reporter fluorescence
DC_ABE	AXIN1	id_4060	CTTAAGGAAGGAGGGATAGG	Phe201Leu/Ser/Pro, Leu202Pro	Top 10%	31% elevation in reporter fluorescence	35% elevation in reporter fluorescence
DC_ABE	AXIN1	id_4089	AGCCACCAAGAGCTTCATAA	Thr164Ala, Lys165Arg/Glu/Gly	Top 10%	22% elevation in reporter fluorescence	4% elevation in reporter fluorescence
DC_ABE	AXIN1	id_4014	GCCGACCTTAAATGAAGATG	Thr240Ala	Top 10%	2% reduction in reporter fluorescence
DC_ABE	AXIN1	id_3830	AGGAGCGGCTGAAGCGCGTG	Glu411Gly	Top 10%	4% elevation in reporter fluorescence
DC_ABE	AXIN1	id_4072	CTGGTCAAACATGGCAGGAT	Phe182/Pro/Leu/Ser	Top 10%	32% elevation in reporter fluorescence	28% elevation in reporter fluorescence
DC_ABE	AXIN1	id_3796	CACCACTTCCCGCCCCGCTG	His446Arg	Top 10%	5% elevation in reporter fluorescence
DC_ABE	AXIN1	id_3724	AAGCACGTACCCAAGTCAGG	His516Arg	Top 10%	4% elevation in reporter fluorescence
DC_ABE	AXIN1	id_3822	CAGGAGGAGGAAGGTGAGGA	Glu419Gly, Glu420Gly	Top 10%	7% elevation in reporter fluorescence
DC_CBE	AXIN1	id_3619	GCCGGCCCAGGGGTGCTCAA	Trp674Ter, Ala675Thr	Bot 15%	92% reduction in reporter fluorescence	13% elevation in reporter fluorescence
DC_CBE	AXIN1	id_4644 (Positive Control)	GGGGGTCGGGGAGCATCTTC	Arg22Gln	Bot 15%	78% reduction in reporter fluorescence	74% reduction in reporter fluorescence	69% reduction in reporter fluorescence
DC_CBE	AXIN1	id_3678	AGAACCAGAAAATCATGCAG	Asn629Asn; Gln630Ter	Bot 15%	74% reduction in reporter fluorescence	59% elevation in reporter fluorescence
DC_CBE	AXIN1	id_3576	CCTAACCCAGCTGGAGGAGG	Thr705Ile, Gln706Ter	Bot 15%	75% reduction in reporter fluorescence	15% elevation in reporter fluorescence
DC_CBE	AXIN1	id_3761	GGTCCCGAGGCTACTCAGAG	Ser575Phe	Bot 15%	65% reduction in reporter fluorescence	150% elevation in reporter fluorescence
DC_CBE	AXIN1	id_3569	TCGGCGCGCCTCCTCCAGCT	Ala710Ala/Thr, Arg711His	Bot 15%	42% reduction in reporter fluorescence	38% elevation in reporter fluorescence
DC_CBE	AXIN1	id_3997	CATGTCCACACAGCGGGGCG	Val452Val/Met, Asp453Asn	Bot 15%	8% reduction in reporter fluorescence
DC_CBE	AXIN1	id_3816	CCGGCCCAAGGAGCAGGTGG	Pro546Phe/Leu/Ser	Bot 15%	5% reduction in reporter fluorescence
DC_CBE	AXIN1	id_3668	CCCCTCAATGATCCACTGCA	Glu638Lys	Bot 15%	30% reduction in reporter fluorescence
DC_CBE	AXIN1	id_3582	AACCCCCTAACCCAGCTGGA	Pro703Phe/Leu/Ser	Bot 15%	52% reduction in reporter fluorescence
DC_CBE	AXIN1	id_3680	TGGTTCTTCTCCGCATCCTC	Glu627Lys, Lys628Lys	Bot 15%	26% reduction in reporter fluorescence
DC_CBE	AXIN1	id_3955	CTGGACGAGCACGTACAGCG	Asp472Asp, His474Tyr	Bot 15%	1% elevation in reporter fluorescence
DC_CBE	AXIN1	id_3957	CTGTACGTGCTCGTCCAGGA	Val475Ile	Bot 15%	44% reduction in reporter fluorescence	42% reduction in reporter fluorescence	28% reduction in reporter fluorescence
DC_CBE	AXIN1	id_4216	GTCCAGCGATGCAGACACCC	Ser327Ser/Phe	Bot 15%	13% reduction in reporter fluorescence
DC_CBE	AXIN1	id_3500	GTGCGCGCCGGTGCTGCACG	Cys746Cys, Ala747Val, Pro748Leu/Ser	Bot 15%	No change in reporter fluorescence
DC_CBE	AXIN1	id_4137	CACCCGGTACGTGCGCTGCG	Arg376Gln	Bot 15%	10% elevation in reporter fluorescence
DC_CBE	AXIN1	id_3784	GGCCCCAGGCGAAGCTGCTC	Trp564Ter	Bot 15%	30% reduction in reporter fluorescence
DC_CBE	AXIN1	id_3977	TCGTGTGCATCCCGGAGCCC	Ala462Thr	Bot 15%	13% elevation in reporter fluorescence
DC_CBE	AXIN1	id_3407	CCGCGCTGTCACCCTGGGCC	Arg803Arg, Ala804Val	Bot 15%	2% reduction in reporter fluorescence
DC_CBE	AXIN1	id_4394	TGTTTTCCTCCATAGTGGCC	Glu194Glu/Lys, Glu195Lys	Bot 15%	12% elevation in reporter fluorescence
DC_CBE	AXIN1	id_3552	CAGCCGAGCACCCTCCAAGC	Ser722Ser, Arg723Ter	Bot 15%	40% reduction in reporter fluorescence	4% reduction in reporter fluorescence
DC_CBE	AXIN1	id_3350	CACCACCCCACAGTCAAACT	Gly834Glu/Arg/His, Val835Ile/Met	Bot 15%	29% reduction in reporter fluorescence
DC_CBE	AXIN1	id_4037	GGGCCCTGACGATGGATCGC	Gly430Lys/Glu/Arg	Bot 15%	2% elevation in reporter fluorescence
DC_CBE	AXIN1	id_3695	GGCACCTGGCACCTCGGTGC	Gly621Asn/Asp/Ser	Bot 15%	4% reduction in reporter fluorescence
DC_CBE	AXIN1	id_4081	GCAGCGCACGCGGGAGGCCG	Arg401Cys, Thr402Met	Bot 15%	No change in reporter fluorescence
DC_CBE	AXIN1	id_4364	CAGAGCTCTGGGTCAGGGAC	Ser225Ser, Ser226Phe	Bot 15%	1% elevation in reporter fluorescence
DC_CBE	AXIN1	id_3596	TGGGGTCTTGGATGAAGAGG	Asp692Asn	Bot 15%	38% reduction in reporter fluorescence	24% reduction in reporter fluorescence
DC_CBE	AXIN1	id_4475	CGTTCGAGTCACAGGGCTCC	Asp131Asn, Ser132Ser	Bot 15%	3% elevation in reporter fluorescence
DC_CBE	AXIN1	id_3475	CTCTGTCTCGGAGAGCTCCA	Glu763Glu/Lys	Top 10%	14% elevation in reporter fluorescence
DC_CBE	AXIN1	id_3632	AGGGTCTGGAGTTCTCATGG	Arg666Lys	Top 10%	7% elevation in reporter fluorescence
DC_CBE	AXIN1	id_4127	ACCTCCTTCGGCACCCGGTA	Lys379Lys, Glu380Lys	Top 10%	15% elevation in reporter fluorescence	57% elevation in reporter fluorescence
DC_CBE	AXIN1	id_3852	GAAGCTGGACGCGGCCGGCC	Leu524Leu	Top 10%	11% elevation in reporter fluorescence
DC_CBE	AXIN1	id_3907	GGCCACGTGCCCACTGTCCG	Val499Ile/Met	Top 10%	6% elevation in reporter fluorescence
DC_CBE	AXIN1	id_4290	TCCTCCAGTAGACGGTACAG	Ser282Phe	Top 10%	8% elevation in reporter fluorescence
DC_CBE	AXIN1	id_4538	TCACTGCATTCCCTGCTGGA	Leu89Leu, His90Asn	Top 10%	9% elevation in reporter fluorescence	28% elevation in reporter fluorescence
DC_CBE	AXIN1	id_3962 (Positive Control)	CTCGTCCAGGATGCTCTCAG	Leu471Leu, Asp472Asn	Top 10%	27% elevation in reporter fluorescence	67% elevation in reporter fluorescence
DC_CBE	AXIN1	id_3893	AAGATGCCAGTGGCACTGGG	Pro503Leu/Ser	Top 10%	No change in reporter fluorescence	14% elevation in reporter fluorescence
DC_CBE	AXIN1	id_4131	CCTTCGGCACCCGGTACGTG	Val377Val/Met	Top 10%	5% elevation in reporter fluorescence	36% elevation in reporter fluorescence
DC_CBE	AXIN1	id_3877	GCCTCGGGGCACGGGAAGCA	Ser511Leu	Top 10%	No change in reporter fluorescence
DC_CBE	AXIN1	id_4178	GGATCCGTAAGCAGCACCGC	Ile348Ile, Arg349Cys	Top 10%	10% elevation in reporter fluorescence	47% elevation in reporter fluorescence
DC_CBE	AXIN1	id_3937	ACCTGGCCGCCAGTCGCCTG	Gly483Gly, Arg484Cys	Top 10%	4% elevation in reporter fluorescence

### Sheet: APC
Base Editing Screen	gene	guideRNA identification number	guideRNA target sequence	predicted mutation(s) within the N3-N10 editing window	enriched gate	eHAP1-7S validation phenotype	293T-7TS validation phenotype	293T-7TS phenotype sorted for mechanistic analysis
DC_ABE	APC	id_1001	CTTTTACAGTCCCAAGCAAC	Leu235Leu, Gln236Arg	Bot 15%	7% elevation in reporter fluorescence
DC_ABE	APC	id_1071	TCGAAGGCTGACAAGTCATC	Arg302Arg, Arg303Gly	Bot 15%	8% elevation in reporter fluorescence
DC_ABE	APC	id_1102	GACATAGCTAGCAAAGTTCG	Leu335Pro, Ala336Ala, Met337Thr	Bot 15%	7% elevation in reporter fluorescence
DC_ABE	APC	id_1164	AACATCATTCACTCACAGCC	Ile390Val, Ile391Val	Bot 15%	9% elevation in reporter fluorescence
DC_ABE	APC	id_1255	CAGAATTATTGCAAGTGGAC	Glu477Gly	Bot 15%	6% elevation in reporter fluorescence
DC_ABE	APC	id_1260	AGTGGACTGTGAAATGTATG	Asp482Gly	Bot 15%	1% elevation in reporter fluorescence
DC_ABE	APC	id_1291	GCTACGCTATGCTCTATGAA	Thr518Ala	Bot 15%	3% elevation in reporter fluorescence
DC_ABE	APC	id_1332	GTTGCGAGAAGTTGGAAGTG	Arg564Arg, Glu565Gly	Bot 15%	5% reduction in reporter fluorescence
DC_ABE	APC	id_1421	AGTTTGACAATAGTCAGTAA	Thr675Ala, Ile676Val	Bot 15%	7% elevation in reporter fluorescence
DC_ABE	APC	id_1442	CCAGGAAGCATTATGGGACA	Gln695Arg, Glu696Gly	Bot 15%	5% elevation in reporter fluorescence
DC_ABE	APC	id_1617	ATGACTTTGGCAATCTGGGC	Val890Ala	Bot 15%	2% elevation in reporter fluorescence
DC_ABE	APC	id_1639	AGTGGTAGACCCAGAACTTC	Ser908Ser/Pro	Bot 15%	5% elevation in reporter fluorescence
DC_ABE	APC	id_1652	TGTGTGACAGATGAGAGAAA	Thr916Ala	Bot 15%	6% elevation in reporter fluorescence
DC_ABE	APC	id_1658	GCACTTAGAAGAAGCTCTGC	Arg923Gly, Arg924Gly	Bot 15%	1% elevation in reporter fluorescence
DC_ABE	APC	id_1793	GTTTATACTGAGAGCACTGA	Tyr1078Cys, Thr1079Ala	Bot 15%	5% elevation in reporter fluorescence
DC_ABE	APC	id_1811	TGTATGGAGAAACACATTCC	Ser1100, Tyr1102His	Bot 15%	7% elevation in reporter fluorescence
DC_ABE	APC	id_1890	CCAGATGAACTCTTTGAGAA	Ser1201Pro, Ser1202Pro	Bot 15%	3% elevation in reporter fluorescence
DC_ABE	APC	id_1990	GAAAAGATTGGAACTAGGTC	Lys1310Gly/Arg/Glu, Ile1311Val	Bot 15%	3% reduction in reporter fluorescence
DC_ABE	APC	id_2046	TCCACCTGAACACTATGTTC	Pro1372Pro, Glu1374Gly	Bot 15%	2% reduction in reporter fluorescence
DC_ABE	APC	id_2060	TGAACTGACAGAAGTACATC	Val1390Ala, Ser1391Ser, Ser1392Pro	Bot 15%	12% elevation in reporter fluorescence
DC_ABE	APC	id_2078	CCGTTCAGAGTGAACCATGC	Gln1406Arg, Ser1407Gly	Bot 15%	15% elevation in reporter fluorescence
DC_ABE	APC	id_2088	CATGCAGTGGAATGGTAAGT	Ser1411Gly	Bot 15%	9% elevation in reporter fluorescence
DC_ABE	APC	id_2104	GACAAACCATGCCACCAAGC	Gln1429Arg, Thr1430Ala, Met1431Val	Bot 15%	11% elevation in reporter fluorescence
DC_ABE	APC	id_2221	AAAACTATTGATTCTGAAAA	Thr1556Ala, Ile1557Val	Bot 15%	20% elevation in reporter fluorescence
DC_ABE	APC	id_2232	GATGATGATATTGAAATACT	Asp1570Gly, Asp1571Gly, Ile1572Val	Bot 15%	5% elevation in reporter fluorescence
DC_ABE	APC	id_2240	ACGTGATGACTTTGTTGGCA	Ser1587Pro, Ser1588Pro	Bot 15%	5% reduction in reporter fluorescence
DC_ABE	APC	id_2340	ACAGAAGGCAGAAGTACAGA	Glu1693Gly, Arg1695Gly	Bot 15%	2% reduction in reporter fluorescence
DC_ABE	APC	id_2353	TCAGGTATGGTTACAGATGA	Ile1710Thr	Bot 15%	1% elevation in reporter fluorescence
DC_ABE	APC	id_2371	GCAGAGGAAGGTGATATTCT	Glu1719Gly, Glu1720Gly	Bot 15%	5% reduction in reporter fluorescence
DC_ABE	APC	id_2507	AAAGAAAATAAGGAATCAGA	Glu1886Gly, Asn1887Asp/Ser/Gly, Lys1888Glu	Bot 15%	4% elevation in reporter fluorescence
DC_ABE	APC	id_2532	GCAGCCAATAAATCGAGGTC	Gln1916Arg, Pro1917Pro, Ile1918Met/Val	Bot 15%	2% elevation in reporter fluorescence
DC_ABE	APC	id_2535	TGGATTGTTTCTGAAGTATG	Ser1931Pro	Bot 15%	2% reduction in reporter fluorescence
DC_ABE	APC	id_2553	GACATACCAGACAGAGGGGC	Ile1940Val/Met	Bot 15%	1% elevation in reporter fluorescence
DC_ABE	APC	id_2578	GACCAAGAAAACAACAATAA	Gln1977Arg, Glu1978Gly, Asn1979Asp	Bot 15%	8% elevation in reporter fluorescence
DC_ABE	APC	id_2597	CAAGTAAACCTCAAGCATCA	Ser2000Gly, Lys2001Gly/Arg/Glu	Bot 15%	9% elevation in reporter fluorescence
DC_ABE	APC	id_2630	AAGATGACCTGTTGCAGGAA	Asp2036Gly, Asp2037Gly	Bot 15%	12% elevation in reporter fluorescence
DC_ABE	APC	id_2719	CTGAAATCAGGAATCTCTCT	Lys2139Gly/Arg/Glu	Bot 15%	2% reduction in reporter fluorescence
DC_ABE	APC	id_2789	AGGACAATGATTCATATTCC	Thr2229Ala, Met2230Val, Ile2231Val	Bot 15%	2% reduction in reporter fluorescence
DC_ABE	APC	id_2876	ACCATTAAGTAGACCTATAC	Pro2316Pro, Leu2317Leu, Ser2318Gly	Bot 15%	14% elevation in reporter fluorescence
DC_ABE	APC	id_2929	ATATACATCTCCAGGTAGAC	Tyr2366Cys, Thr2367Ala	Bot 15%	16% elevation in reporter fluorescence
DC_ABE	APC	id_2942	CAAACAGGTTTATCCAAGAA	Thr2382Ala	Bot 15%	8% elevation in reporter fluorescence
DC_ABE	APC	id_2971	GGTAATGGAGCCAATAAAAA	Asn2408Gly/Ser/Asp	Bot 15%	9% elevation in reporter fluorescence
DC_ABE	APC	id_3012	GATGGAGAAAGAGATTCAAA	Leu2465Pro, Ser2466Ser/Pro	Bot 15%	12% elevation in reporter fluorescence
DC_ABE	APC	id_3019	GGGACCTAGTGGGAGAAGCT	Ser2477Pro	Bot 15%	5% elevation in reporter fluorescence
DC_ABE	APC	id_3034	GGATAGAGACATATCAGGAA	Ser2492Ser/Pro, Leu2493Pro, Ser2494Pro	Bot 15%	14% elevation in reporter fluorescence
DC_ABE	APC	id_3062	CCACTATAGAGTATAATGAT	Thr2514Ala, Ile2515Val/Met, Glu2516Gly	Bot 15%	11% elevation in reporter fluorescence
DC_ABE	APC	id_3071	GGAAGACCAGCAAAGCGCCA	Arg2521Gly	Bot 15%	9% elevation in reporter fluorescence
DC_ABE	APC	id_3097	GTCAGGAACCTGGAAACGTG	Ser2544Ser, Gly2545Gly, Thr2546Ala	Bot 15%	6% elevation in reporter fluorescence
DC_ABE	APC	id_3182	CCCATTAACAATCCTAGATC	Ile2666Val, Asn2667Asp/Ser/Gly	Bot 15%	4% reduction in reporter fluorescence
DC_ABE	APC	id_3215	GCAAAACAAAATGTGGGTAA	Lys2703Gly/Arg/Glu, Gln2704Arg, Asn2705Asp	Bot 15%	3% reduction in reporter fluorescence
DC_ABE	APC	id_3242	CCCTGACCAAAAAGGAACTG	Asp2732Gly, Gln2733Arg	Bot 15%	3% elevation in reporter fluorescence
DC_ABE	APC	id_3297	CCAAGCCCTAGGAAAAGCAG	Ser2789Gly, Arg2791Gly	Bot 15%	4% elevation in reporter fluorescence
DC_ABE	APC	id_3328	CTGACAGCACAGAATCCAGT	Asp2821Gly, Ser2822Gly, Thr2823Ala	Bot 15%	3% reduction in reporter fluorescence
DC_ABE	APC	id_816	GATTTGAGTTCTCCATCTTC	Ser21Pro	Top 10%	8% elevation in reporter fluorescence
DC_ABE	APC	id_844	TACTTAAACAACTACAAGGA	Lys49Gly/Glu/Arg, Gln50Arg	Top 10%	3% elevation in reporter fluorescence
DC_ABE	APC	id_863	ATTTATTAGAGCGTCTTAAA	Leu68Leu, Glu70Gly	Top 10%	no change in reporter fluorescence
DC_ABE	APC	id_876	TTTTACTCCAGGGAAATTAC	Val85Ala	Top 10%	6% elevation in reporter fluorescence
DC_ABE	APC	id_909	CCATTTACAAACCCTCTTCT	Phe123Leu/Ser/Pro, Val124Ala	Top 10%	10% reduction in reporter fluorescence
DC_ABE	APC	id_918	TGGATATTTAGAAGAACTTG	Gly132Gly, Tyr133Cys	Top 10%	12% reduction in reporter fluorescence
DC_ABE	APC	id_938	GACTATCTATTCTTTTAGTG	Ile169Thr, Asp170Asp	Top 10%	13% reduction in reporter fluorescence
DC_ABE	APC	id_958	GCAATTGGAATATGAAGCAA	Gln188Gln/Arg, Glu190Gly	Top 10%	7% reduction in reporter fluorescence
DC_ABE	APC	id_977	CCTGCCAGGATATGGAAAAA	Gln208Arg, Asp209Gly	Top 10%	7% reduction in reporter fluorescence
DC_ABE	APC	id_1099	GGATGATATGTCGCGAACTT	Asp328Gly, Asp329Gly, Met330Val	Top 10%	11% reduction in reporter fluorescence
DC_ABE	APC	id_1129	TGCCATGTAAAAGCTGGATG	Leu360Ser/Pro, His361His	Top 10%	6% reduction in reporter fluorescence
DC_ABE	APC	id_1130	GCACACACTCTGCACCTCGA	Thr297Ile, His298Tyr, Ser299Phe	Top 10%	3% elevation in reporter fluorescence
DC_ABE	APC	id_1148	CGGGGCAGTAAAGAGGCTCG	Ser376Gly, Lys377Glu	Top 10%	8% reduction in reporter fluorescence
DC_ABE	APC	id_1235	TTTCATTTGATGAAGAGCAT	Ser457Ser, Asp459Gly	Top 10%	5% elevation in reporter fluorescence
DC_ABE	APC	id_1250	GCAATAATTCTGCAATGGCC	Leu478Pro/Ser, Leu479Leu/Ser/Pro	Top 10%	6% elevation in reporter fluorescence
DC_ABE	APC	id_1263	GAAATGTATGGGCTTACTAA	Met485Val, Tyr486Cys	Top 10%	8% elevation in reporter fluorescence
DC_ABE	APC	id_1273	TTACACTAAGACGATATGCT	Thr496Thr/Ala, Arg498Gly	Top 10%	4% elevation in reporter fluorescence
DC_ABE	APC	id_1280	GCTTTGACAAACTTGACTTT	Thr506Ala,Asn507Asp	Top 10%	17% reduction in reporter fluorescence
DC_ABE	APC	id_1296	TCTATGAAAGGCTGCATGAG	Met522Val, Lys523Glu/Arg/Gly	Top 10%	6% elevation in reporter fluorescence
DC_ABE	APC	id_1304	GCCCAACTAAAATCTGAAAG	Gln532Arg, Lys534Glu	Top 10%	11% elevation in reporter fluorescence
DC_ABE	APC	id_1309	TGAAAGTGAAGACTTACAGC	Glu536Glu/Gly, Ser537Gly, Glu538Gly	Top 10%	8% elevation in reporter fluorescence
DC_ABE	APC	id_1320	TTGAGGAATTTGTCTTGGCG	Arg549Gly, Asn550Asp/Ser/Gly	Top 10%	4% elevation in reporter fluorescence
DC_ABE	APC	id_1331	AAAAGACGTTGCGAGAAGTT	Lys561Arg/Glu/Gly, Thr562Ala	Top 10%	5% elevation in reporter fluorescence
DC_ABE	APC	id_1338	GTGTGAAAGCATTGATGGAA	Lys570Gly/Glu/Arg	Top 10%	7% elevation in reporter fluorescence
DC_ABE	APC	id_1366	CATATATCAGCTTTATTCTC	Asp605Asp, Ile606Thr	Top 10%	22% elevation in reporter fluorescence
DC_ABE	APC	id_1385	ACTTTCAATAATGGCTAAAG	Ile632Ile/Thr	Top 10%	7% elevation in reporter fluorescence
DC_ABE	APC	id_1386	TTAGCCATTATTGAAAGTGG	Ile631Val, Ile632Val	Top 10%	17% reduction in reporter fluorescence
DC_ABE	APC	id_1395	CGGAATGTGTCCAGCTTGAT	Asn641Gly/Ser/Asp	Top 10%	30% elevation in reporter fluorescence	69% elevation in reporter fluorescence
DC_ABE	APC	id_1409	TAATAAAGTTTGTAGACAGT	Thr664Thr, Leu665Pro/Ser	Top 10%	18% elevation in reporter fluorescence	86% elevation in reporter fluorescence
DC_ABE	APC	id_1440	AAAGACCAGGAAGCATTATG	Asp694Gly, Gln695Arg	Top 10%	10% elevation in reporter fluorescence
DC_ABE	APC	id_1456	CATTCATTCAAAGCACAAAA	His712Arg	Top 10%	29% elevation in reporter fluorescence
DC_ABE	APC	id_1463	ACAAAATGATTGCTATGGGA	Lys716Arg/Glu/Gly, Met717Val, Ile718Val	Top 10%	34% elevation in reporter fluorescence
DC_ABE	APC	id_1465	AAAATGATTGCTATGGGAAG	Met717Val, Ile718Val	Top 10%	3% elevation in reporter fluorescence
DC_ABE	APC	id_1476	AATCTCATGGCAAATAGGCC	Met730Val	Top 10%	2% reduction in reporter fluorescence
DC_ABE	APC	id_1501	CTTCATGTTAGGAAACAAAA	His753Arg, Arg755Gly	Top 10%	4% elevation in reporter fluorescence
DC_ABE	APC	id_1514	ATTGTCAAAAGTTTCTGATA	Phe773Phe/Leu/Ser/Pro	Top 10%	5% elevation in reporter fluorescence
DC_ABE	APC	id_1518	GGGACTTAAATTGTCTATAT	Leu779Ser/Pro, Ser780Ser	Top 10%	4% elevation in reporter fluorescence
DC_ABE	APC	id_1527	CATCTCATCGTAGTAAGCAG	His785Arg	Top 10%	3% reduction in reporter fluorescence
DC_ABE	APC	id_1531	AGACACAAGCAAAGTCTCTA	His791Arg, Lys792Glu/Arg/Gly	Top 10%	6% reduction in reporter fluorescence
DC_ABE	APC	id_1555	GAAAGGACAGTCATGTTGCC	Val821Ala, Leu822Pro	Top 10%	3% reduction in reporter fluorescence
DC_ABE	APC	id_1595	ATCCAGCAACAGAAAATCCA	Pro865Pro, Thr867Ala	Top 10%	4% elevation in reporter fluorescence
DC_ABE	APC	id_1598	GAAGAAGTTCCTGGATTTTC	Thr872Thr, Ser873Pro	Top 10%	3% elevation in reporter fluorescence
DC_ABE	APC	id_1615	AGCCCAGATTGCCAAAGTCA	Gln886Arg, Ile887Val	Top 10%	6% reduction in reporter fluorescence
DC_ABE	APC	id_1678	TTGGCATAAGGCATAGAACA	Tyr951Tyr/His	Top 10%	17% elevation in reporter fluorescence
DC_ABE	APC	id_1684	GAATACAAGAGATCTTCAAA	Tyr956Cys, Lys957Glu/Arg/Gly, Arg958Gly	Top 10%	6% elevation in reporter fluorescence
DC_ABE	APC	id_1756	CCAGAGTTCAACTGCTCATC	Leu1036Ser, Ser1038Pro	Top 10%	no change in reporter fluorescence
DC_ABE	APC	id_1789	AACTTATCCTGTTTATACTG	Tyr1075Cys	Top 10%	1% elevation in reporter fluorescence
DC_ABE	APC	id_1800	AAAATGTGGTTGGAACTTGA	His1092His, Phe1093Leu	Top 10%	6% reduction in reporter fluorescence
DC_ABE	APC	id_1816	TTTCTGAACCATTGGCTCCC	Ser1110Pro	Top 10%	2% reduction in reporter fluorescence
DC_ABE	APC	id_1889	TCTTTGAGAATGAAAATGAC	Phe1197Ser/Leu/Pro, Ser1198Pro	Top 10%	4% reduction in reporter fluorescence
DC_ABE	APC	id_1936	TTGGTTAATAGAAGAAACTT	Ile1254Ile/Thr	Top 10%	6% reduction in reporter fluorescence
DC_ABE	APC	id_1965	TGAAATAGGATGTAATCAGA	Glu1286Glu/Gly, Ile1287Val/Met	Top 10%	1% elevation in reporter fluorescence
DC_ABE	APC	id_1970	ACGACACAGGAAGCAGATTC	Thr1293Ala, Gln1294Arg	Top 10%	8% reduction in reporter fluorescence
DC_ABE	APC	id_1975	TGCAGGGTATTAGCAGAATC	Leu1302Pro	Top 10%	5% reduction in reporter fluorescence
DC_ABE	APC	id_1986	CAGAAATAAAAGAAAAGATT	Glu1306Gly, Ile1307Val/Met, Lys1308Arg/Glu/Gly	Top 10%	no change in reporter fluorescence
DC_ABE	APC	id_2019	CTGAAGATAAACTAGAACCC	Leu1342Ser/Pro, Ser1343Pro, Ser1344Pro	Top 10%	2% reduction in reporter fluorescence
DC_ABE	APC	id_2032	TGTTGAATTTTCTTCAGGAG	Glu1353Gly	Top 10%	9% reduction in reporter fluorescence
DC_ABE	APC	id_2137	AAGCAAGCTGCAGTAAATGC	Gln1469Arg	Top 10%	10% elevation in reporter fluorescence
DC_ABE	APC	id_2159	GCAAAATGTAATAAAGTATC	Leu1489Ser, His1490His, Phe1491Pro/Ser/Leu	Top 10%	21% elevation in reporter fluorescence
DC_ABE	APC	id_2205	GAATGAAACAGAATCAGAGC	Glu1536Gly, Thr1537Ala	Top 10%	22% elevation in reporter fluorescence
DC_ABE	APC	id_2213	TCAAATGAAAACCAAGAGAA	Asn1546Gly/Ser/Asp, Glu1547Gly, Asn1548Asp	Top 10%	20% elevation in reporter fluorescence
DC_ABE	APC	id_2219	TCAGAATCAATAGTTTTTTC	Ile1557Thr, Asp1558Asp, Ser1559Pro	Top 10%	14% elevation in reporter fluorescence
DC_ABE	APC	id_2247	GCAAAAAAGCCAGCCCAGAC	Lys1592Gly/Arg/Glu, Lys1593Glu/Arg/Gly	Top 10%	16% elevation in reporter fluorescence
DC_ABE	APC	id_2332	TTTTCAAATTCACCTGACTG	Phe1684Ser/Leu/Pro	Top 10%	7% elevation in reporter fluorescence
DC_ABE	APC	id_2362	CCTGAATTGGATGACAATAA	Glu1712Gly	Top 10%	15% elevation in reporter fluorescence
DC_ABE	APC	id_2367	GATGACAATAAAGCAGAGGA	Asp1715Gly, Asn1716Asp/Ser/Gly, Lys1717Glu	Top 10%	7% elevation in reporter fluorescence
DC_ABE	APC	id_2384	AAAAGTCACAAGCCTTTCCG	Ser1737Gly, His1738Arg, Lys1739Glu	Top 10%	19% elevation in reporter fluorescence
DC_ABE	APC	id_2405	CCCAACAAAAATCAGTTAGA	Asn1761Gly/Ser/Asp, Lys1762Glu/Gly/Arg, Asn1763Glu	Top 10%	19% elevation in reporter fluorescence
DC_ABE	APC	id_2460	GATAGAGTCAGAGGAAGTTT	Arg1833Gly, Arg1835Gly	Top 10%	17% elevation in reporter fluorescence
DC_ABE	APC	id_2502	GCTGAATTAAGAAAGGCAAA	Glu1880Gly, Arg1882Gly	Top 10%	8% elevation in reporter fluorescence
DC_ABE	APC	id_2529	GCAAAGCAGCCAATAAATCG	Lys1915Gly/Arg/Glu, Gln1916Arg	Top 10%	15% elevation in reporter fluorescence
DC_ABE	APC	id_2560	TTCTGTAACTTTTCATCAGT	Leu1951Ser/Pro	Top 10%	16% elevation in reporter fluorescence
DC_ABE	APC	id_2580	GAAAACAACAATAAAGAAAA	Asn1979Gly/Ser/Asp, Asn1980Asp/Ser/Gly, Asn1981Asp	Top 10%	29% elevation in reporter fluorescence
DC_ABE	APC	id_2595	GGAGAACCAAGTAAACCTCA	Glu1998Gly, Ser2000Gly	Top 10%	20% elevation in reporter fluorescence
DC_ABE	APC	id_2628	CTGCAACAGGTCATCTTCAG	Leu2038Pro, Leu2039Pro/Ser	Top 10%	21% elevation in reporter fluorescence
DC_ABE	APC	id_2636	CGCAATGCCAAAAAAGAAAA	Ala2046Ala, Met2047Val	Top 10%	14% elevation in reporter fluorescence
DC_ABE	APC	id_2638	TTGAAGGCTTTTTCTTTTTT	Pro2053Pro, Ser2054Pro	Top 10%	18% elevation in reporter fluorescence
DC_ABE	APC	id_2662	GATCTGACACTTGATTTGAA	Thr2077Ala	Top 10%	22% elevation in reporter fluorescence
DC_ABE	APC	id_2692	TGATGTAAACTACTTACTAT	Leu2115Ser/Pro	Top 10%	29% elevation in reporter fluorescence
DC_ABE	APC	id_2712	GAAAGGATGGAATCTGAATC	Ile2135Thr, Leu2136Pro	Top 10%	21% elevation in reporter fluorescence
DC_ABE	APC	id_2727	TAAGATGAAATGGTGATCCC	Phe2148Leu/Ser/Pro, His2149His, Leu2150Pro	Top 10%	34% elevation in reporter fluorescence
DC_ABE	APC	id_2733	AAGAAGAAAAACCCTTTACA	Glu2155Gly, Glu2156Gly, Lys2157Arg/Glu/Gly	Top 10%	29% elevation in reporter fluorescence
DC_ABE	APC	id_2741	TTCTAAAACCAGGGGAGAAA	Leu2168Leu, Lys2169Gly/Glu/Arg	Top 10%	32% elevation in reporter fluorescence
DC_ABE	APC	id_2747	GAAACTAAAAAGATAGAATC	Thr2178Ala, Lys2179Glu/Gly/Arg, Lys2180Glu	Top 10%	32% elevation in reporter fluorescence
DC_ABE	APC	id_2755	CCTTTGATTCCTTTACTTTC	Ile2188Thr	Top 10%	32% elevation in reporter fluorescence
DC_ABE	APC	id_2762	TTTATAAAAGTTTGATTACT	Tyr2195Cys, Lys2196Gly/Glu/Arg, Ser2197Gly	Top 10%	49% elevation in reporter fluorescence
DC_ABE	APC	id_2796	GAAATAGCTCCTCAAGTACA	Asn2238Ser, Ser2239Gly	Top 10%	7% elevation in reporter fluorescence
DC_ABE	APC	id_2820	AGCCCTAGTGAAGGTCAAAC	Ser2262Gly	Top 10%	11% elevation in reporter fluorescence
DC_ABE	APC	id_2851	GCAGACATCCCAAATAGGTG	Thr2289Ala	Top 10%	4% elevation in reporter fluorescence
DC_ABE	APC	id_2889	GAAACTCAATTTCCCCTGGT	Asn2327Ser/Asp/Gly, Ile2329Val	Top 10%	12% elevation in reporter fluorescence
DC_ABE	APC	id_2924	TGACATTTTTCCAGAACCTG	Met2364Thr	Top 10%	16% elevation in reporter fluorescence
DC_ABE	APC	id_2980	TCAACTAAATCAAGTGGAAG	Thr2422Ala, Lys2423Glu/Gly/Arg	Top 10%	15% elevation in reporter fluorescence
DC_ABE	APC	id_3003	AACCTTAAGAAGAAAATTGG	Leu2452Leu, Arg2453Gly	Top 10%	19% elevation in reporter fluorescence
DC_ABE	APC	id_3084	CTAGAAGGACTTTCAGAATG	Pro2536Pro, Ser2537Pro	Top 10%	7% elevation in reporter fluorescence
DC_ABE	APC	id_3092	TTCCTGACCTATTGATTGGA	Ser2544Pro	Top 10%	15% elevation in reporter fluorescence
DC_ABE	APC	id_3109	CCAAGTGCTTACTCGAGGAA	Thr2563Thr, Trp2564Arg	Top 10%	13% elevation in reporter fluorescence
DC_ABE	APC	id_3125	AATCCAGTGAAAAAGCAAAA	Ser2581Gly, Glu2582Gly	Top 10%	21% elevation in reporter fluorescence
DC_ABE	APC	id_3135	TTCCTGAAATAGAGTTCACA	Ile2595Thr, Ser2596Pro	Top 10%	17% elevation in reporter fluorescence
DC_ABE	APC	id_3145	TGGAGAAAAATAAAAGAAAA	Arg2613Gly, Lys2614Glu/Gly/Arg, Ile2615Val	Top 10%	10% elevation in reporter fluorescence
DC_ABE	APC	id_3171	ATTTATCAAATGGCACCTGC	Tyr2645Cys, Gln2646Arg, Met2647Val	Top 10%	7% elevation in reporter fluorescence
DC_ABE	APC	id_3183	CCATTAACAATCCTAGATCT	Ile2666Val, Asn2667Gly/Ser/Asp, Asn2668Gly/Ser/Asp	Top 10%	1% elevation in reporter fluorescence
DC_ABE	APC	id_3201	TCTGAAACACTGTCAATCAC	Val2686Ala, Ser2687Pro	Top 10%	8% elevation in reporter fluorescence
DC_ABE	APC	id_3211	TAATCAGGCAAAACAAAATG	Asn2700Ser, Gln2701Arg	Top 10%	7% elevation in reporter fluorescence
DC_ABE	APC	id_3234	CTGAACTCCTTTATTCAGGT	Asn2723Gly/Ser/Asp	Top 10%	8% elevation in reporter fluorescence
DC_ABE	APC	id_3335	CAAAGTCCTAAGCGCCATTC	Ser2830Gly, Lys2832Glu	Top 10%	6% reduction in reporter fluorescence
DC_ABE	APC	id_3344	GATGTCACAAGGTAAGACCC	Leu2839Pro, Val2840Ala	Top 10%	4% reduction in reporter fluorescence
DC_CBE	APC	id_946	CTCCGTTCTTATGGAAGCCG	Arg94Cys, Ser95Phe	Bot 15%	8% reduction in reporter fluorescence
DC_CBE	APC	id_1086	CGCTCAGCATCATGTGAGCC	Ala257Thr, Glu258Lys	Bot 15%	7% reduction in reporter fluorescence
DC_CBE	APC	id_1436	GTGCCAACCAAAAATGCAAG	Val617Ile, Gly618Asn/Ser/Asp	Bot 15%	1% reduction in reporter fluorescence
DC_CBE	APC	id_1528	ATTGCTATGGGAAGTGCTGC	Ala719Val	Bot 15%	6% reduction in reporter fluorescence
DC_CBE	APC	id_1606	TTTGACACCAATCGACATGA	Asp802Asp, Thr803Ile	Bot 15%	5% reduction in reporter fluorescence
DC_CBE	APC	id_1825	CAACCACATTTTGGACAGCA	Pro1091Leu/Ser, His1092Tyr	Bot 15%	4% reduction in reporter fluorescence
DC_CBE	APC	id_2167	CAAGCTGCAGTAAATGCTGC	Ala1470Val, Ala1471Val	Bot 15%	3% reduction in reporter fluorescence
DC_CBE	APC	id_2398	ACGCAGATGCTTGCTGGACC	Ala1753Thr, Ala1755Thr	Bot 15%	4% reduction in reporter fluorescence
DC_CBE	APC	id_2674	GCTGCATGTTTATCTAGACA	Ala2122Val	Bot 15%	5% reduction in reporter fluorescence
DC_CBE	APC	id_2946	CCAACCTTAAGAAGAAAATT	Thr2451Ile	Bot 15%	1% reduction in reporter fluorescence
DC_CBE	APC	id_3137	CAGATCTAGGATTGTTAATG	Arg2670Lys	Bot 15%	6% reduction in reporter fluorescence
DC_CBE	APC	id_3278	GGGATCTGAGATGGCCGAGC	Gln2804Gln	Bot 15%	3% reduction in reporter fluorescence
DC_CBE	APC	id_3294	CCACTGGATTCTGTGCTGTC	Ser2826Asn	Bot 15%	3% reduction in reporter fluorescence
DC_CBE	APC	id_970	TGAACCCATAGGAACAGGAC	Met115Ile, Gly116Ser/Asp/Asn	Top 10%	6% reduction in reporter fluorescence
DC_CBE	APC	id_1075 (Positive Control)	CTCAGAACAAGCATGAAACC	Gln247Ter, Asn248Asn	Top 10%	272% elevation in reporter fluorescence	1267% elevation in reporter fluorescence	495% elevation in reporter fluorescence
DC_CBE	APC	id_1078	AAGCATGAAACCGGCTCACA	His250Tyr	Top 10%	129% elevation in reporter fluorescence	171% elevation in reporter fluorescence	449% elevation in reporter fluorescence
DC_CBE	APC	id_1300	ACACAGCAGGACAGATCTGA	Ala449Thr, Val450Met	Top 10%	5% elevation in reporter fluorescence
DC_CBE	APC	id_1407	CAACCCTCAAAAGCGTATTG	Thr584Ile, Leu585Phe	Top 10%	24% elevation in reporter fluorescence	81% elevation in reporter fluorescence	335% elevation in reporter fluorescence
DC_CBE	APC	id_1595	TGTGTCTCTGCTTACTACGA	Gln789Gln, Arg790Lys	Top 10%	4% reduction in reporter fluorescence
DC_CBE	APC	id_1701	GCCATTCATACCTCTCAGGA	His898Tyr	Top 10%	3% reduction in reporter fluorescence
DC_CBE	APC	id_1833	GTTTCTCCATACAGGTCACG	Ser1100Phe, Pro1101Leu/Ser	Top 10%	7% elevation in reporter fluorescence
DC_CBE	APC	id_1836	GCTCCCCGTGACCTGTATGG	Arg1105Gln, Gly1106Lys/Arg/Glu	Top 10%	15% elevation in reporter fluorescence	6% elevation in reporter fluorescence	455% elevation in reporter fluorescence
DC_CBE	APC	id_2001	TAGGTCAGCTGAAGATCCTG	Ser1315Leu, Ala1316Val	Top 10%	13% elevation in reporter fluorescence
DC_CBE	APC	id_2017	ACCCTAGAACCAAATCCAGC	Pro1330Leu, Thr1332Ile	Top 10%	5% elevation in reporter fluorescence
DC_CBE	APC	id_2103 (Positive Control)	CCGTTCAGAGTGAACCATGC	Gln1406Ter	Top 10%	351% elevation in reporter fluorescence	1020% elevation in reporter fluorescence	611% elevation in reporter fluorescence
DC_CBE	APC	id_2108	TTCCACTGCATGGTTCACTC	Cys1410Tyr, Ser1411Asn, Gly1412Arg/Glu	Top 10%	29% elevation in reporter fluorescence	49% elevation in reporter fluorescence
DC_CBE	APC	id_2169	TGAACTGCAGCATTTACTGC	Ala1475Thr, Val1476Ile	Top 10%	14% elevation in reporter fluorescence
DC_CBE	APC	id_2249	CATCATCTGAATCATCTAAT	Asp1568Asn, Asp1569Asn	Top 10%	17% elevation in reporter fluorescence
DC_CBE	APC	id_2275	AGGAAACCAAGTCAGCTGCC	Pro1609Leu/Ser	Top 10%	7% elevation in reporter fluorescence
DC_CBE	APC	id_2301	ACCCGTGGCATATCATCCCC	Met1638Ile, Arg1640Gln	Top 10%	9% elevation in reporter fluorescence
DC_CBE	APC	id_2766	TGGAGGCTGGAGTCTTAAGG	Ala2257Thr	Top 10%	15% elevation in reporter fluorescence
DC_CBE	APC	id_2825	TAGATCAGGATCTAGAGATT	Ser2302Leu	Top 10%	7% elevation in reporter fluorescence
DC_CBE	APC	id_2931	GTTGACTGGCGTACTAATAC	Arg2439His, Gln2440Gln	Top 10%	15% elevation in reporter fluorescence
DC_CBE	APC	id_2954	CTGGTCTAGATGATGGAGAA	Arg2470Lys	Top 10%	23% elevation in reporter fluorescence
DC_CBE	APC	id_2998	TGGGACTGAGATTAGGTGGG	Ser2512Asn	Top 10%	17% elevation in reporter fluorescence
DC_CBE	APC	id_3009	TCCATCATTATACTCTATAG	Asp2519Asn, Gly2520Arg	Top 10%	12% elevation in reporter fluorescence
DC_CBE	APC	id_3221	TAATCCTGTCCCTGTATCAG	Pro2745Phe/Leu/Ser	Top 10%	14% elevation in reporter fluorescence

### Sheet: GSK3B
Base Editing Screen	gene	guideRNA identification number	guideRNA target sequence	predicted mutation(s) within the N3-N10 editing window	enriched gate	eHAP1-7S validation phenotype	293T-7TS validation phenotype	293T-7TS phenotype sorted for mechanistic analysis
DC_ABE	GSK3B	id_4423	ACCATACATCTAAAGAGAAA	Val240Ala, Trp241Arg	Bot 15%	45% reduction in reporter fluorescence	28% reduction in reporter fluorescence
DC_ABE	GSK3B	id_4483	ATGGATATAGGCTAAACTTC	Tyr171Tyr/His, Ile172Thr	Bot 15%	14% elevation in reporter fluorescence	31% reduction in reporter fluorescence
DC_ABE	GSK3B	id_4578	TGGTATATCAAGCCAAACTT	Val70Val, Tyr71Cys, Gln72Arg	Bot 15%	26% reduction in reporter fluorescence	51% reduction in reporter fluorescence
DC_ABE	GSK3B	id_4287	GCTTGAATCCGAGCATGAGG	Ile384Thr	Top 10%	5% elevation in reporter fluorescence	23% reduction in reporter fluorescence
DC_ABE	GSK3B	id_4312	CTCTTCAACTTCACCACTCA	Asn361Asp/Ser/Gly	Top 10%	3% elevation in reporter fluorescence	16% reduction in reporter fluorescence
DC_ABE	GSK3B	id_4325	GTAATTCATCAAAAAATGAA	Leu343Leu/Ser/Pro	Top 10%	6% reduction in reporter fluorescence	16% reduction in reporter fluorescence
DC_ABE	GSK3B	id_4343	TCCAGCAGACGGCTACACAG	Leu320Pro, Leu321Pro	Top 10%	16% reduction in reporter fluorescence	13% reduction in reporter fluorescence
DC_ABE	GSK3B	id_4371	TTTAAATTCCCTCAAATTAA	Lys292Gly/Arg/Glu	Top 10%	7% elevation in reporter fluorescence	19% reduction in reporter fluorescence
DC_ABE	GSK3B	id_4491	CATATACAACTGGAATAGAT	Leu160Ser/Pro, Tyr161His	Top 10%	16% reduction in reporter fluorescence	14% reduction in reporter fluorescence
DC_ABE	GSK3B	id_4551	ATCTAGCTTTCTCATGATCT	Leu104Pro	Top 10%	11% reduction in reporter fluorescence	14% reduction in reporter fluorescence
DC_ABE	GSK3B	id_4591	TATACAGACACTAAAGTGAT	Thr57Ala, Asp58Gly, Thr59Ala	Top 10%	21% reduction in reporter fluorescence	21% reduction in reporter fluorescence
DC_ABE	GSK3B	id_4643	CCGCAAAGGAGGTGGTTCTG	Ser9Pro, Phe10ProSer/Leu/Thr	Top 10%	1% reduction in reporter fluorescence	12% elevation in reporter fluorescence
DC_CBE	GSK3B	id_4694	ACAGCAGCGTCAGGTAAGAA	Ala396Val, Ala397Val	Bot 15%	21% reduction in reporter fluorescence	1% reduction in reporter fluorescence
DC_CBE	GSK3B	id_4760	TCCAGCAGACGGCTACACAG	Arg319His, Leu320Leu	Bot 15%	1% elevation in reporter fluorescence	13% elevation in reporter fluorescence
DC_CBE	GSK3B	id_4780	CTCCGGTGGAGTTCGGGGTC	Pro311Pro, Glu312Lys	Bot 15%	4% reduction in reporter fluorescence	2% reduction in reporter fluorescence
DC_CBE	GSK3B	id_4786	AAGACCTGCAGTACAAAAAA	(NC), Lys303 Splicing Mutation	Bot 15%	15% reduction in reporter fluorescence	14% elevation in reporter fluorescence
DC_CBE	GSK3B	id_4971	GGACTATGTTACAGTGATCT	Val110Ile	Bot 15%	14% reduction in reporter fluorescence	26% elevation in reporter fluorescence
DC_CBE	GSK3B	id_4750	AAGCTTCCAGTGGTGTTAGT	Leu332Leu, Glu333Lys, Ala334Thr	Top 10%	6% elevation in reporter fluorescence	76% elevation in reporter fluorescence
DC_CBE	GSK3B	id_4757	GGGCAGTTGGTGTATACTCC	Ala327Thr	Top 10%	22% reduction in reporter fluorescence	56% elevation in reporter fluorescence
DC_CBE	GSK3B	id_4882	AGTATCAGGATCCAACAAGA	Asp192Asn	Top 10%	11% reduction in reporter fluorescence	48% elevation in reporter fluorescence
DC_CBE	GSK3B	id_4980	GAATCGAGAGCTCCAGATCA	Arg96Ter	Top 10%	4% reduction in reporter fluorescence	73% elevation in reporter fluorescence
