## Supplementary Table 3 for "Mutational scanning reveals substrate-assisted autoregulation of the WNT destruction complex"

### Sheet: NGS Primers_ABE and CBE Screens
Primers used for PCR amplification of sgRNA libraries from genomic DNA of eHAP1-7TS WNT reporter cells after FACS based read out of b-catenin destruction complex ABE and CBE screens				Row header annotation
				U_1 : Unsorted cells; Replicate 1
File Name	NGS primers	Primer Sequence (5' - 3')		U_2 : Unsorted cells; Replicate 2
				B_1 : FACS sorted for Bottom 15% mScarlet gate; Replicate 1
DC_CBE_WT_U_1	Forward	AATGATACGGCGACCACCGAGATCTACACGCACATCTACACTCTTTCCCTACACGACGCTCTTCCGATCTgctttatatatcttgtggaaaggacgaaacacc		B_2 : FACS sorted for Bottom 15% mScarlet gate; Replicate 2
	Reverse	CAAGCAGAAGACGGCATACGAGATATAGCGTCGTGACTGGAGTTCAGACGTGTGCTCTTCCGATCTccgactcggtgccactttttcaa		T_1 : FACS sorted for Top 10% mScarlet gate; Replicate 1
				T_2 : FACS sorted for Top 10% mScarlet gate; Replicate 2
DC_CBE_WT_U_2	Forward	AATGATACGGCGACCACCGAGATCTACACTGCTCGACACACTCTTTCCCTACACGACGCTCTTCCGATCTgctttatatatcttgtggaaaggacgaaacacc
	Reverse	CAAGCAGAAGACGGCATACGAGATATAGCGTCGTGACTGGAGTTCAGACGTGTGCTCTTCCGATCTccgactcggtgccactttttcaa
DC_CBE_WT_B_1	Forward	AATGATACGGCGACCACCGAGATCTACACAGCAATTCACACTCTTTCCCTACACGACGCTCTTCCGATCTgctttatatatcttgtggaaaggacgaaacacc		Libraries and indices for demultiplexing: indexes are reverse complemented as libraries are sequenced on a Reverse Complement Workflow of NextSeq 500/550 high output kit, 75 cycles, 400 million reads
	Reverse	CAAGCAGAAGACGGCATACGAGATATAGCGTCGTGACTGGAGTTCAGACGTGTGCTCTTCCGATCTccgactcggtgccactttttcaa		Libraries	i7 index	i5 index
				DC_CBE_WT_U_1	GACGCTAT	AGATGTGC
DC_CBE_WT_B_2	Forward	AATGATACGGCGACCACCGAGATCTACACAGTTGCTTACACTCTTTCCCTACACGACGCTCTTCCGATCTgctttatatatcttgtggaaaggacgaaacacc		DC_CBE_WT_U_2	GACGCTAT	GTCGAGCA
	Reverse	CAAGCAGAAGACGGCATACGAGATATAGCGTCGTGACTGGAGTTCAGACGTGTGCTCTTCCGATCTccgactcggtgccactttttcaa		DC_CBE_WT_B_1	GACGCTAT	GAATTGCT
				DC_CBE_WT_B_2	GACGCTAT	AAGCAACT
DC_CBE_WT_T_1	Forward	AATGATACGGCGACCACCGAGATCTACACCCAGTTAGACACTCTTTCCCTACACGACGCTCTTCCGATCTgctttatatatcttgtggaaaggacgaaacacc		DC_CBE_WT_T_1	GACGCTAT	CTAACTGG
	Reverse	CAAGCAGAAGACGGCATACGAGATATAGCGTCGTGACTGGAGTTCAGACGTGTGCTCTTCCGATCTccgactcggtgccactttttcaa		DC_CBE_WT_T_2	GACGCTAT	AGGCTCAA
				DC_ABE_WT_U_1	GACGCTAT	GATCGTGT
DC_CBE_WT_T_2	Forward	AATGATACGGCGACCACCGAGATCTACACTTGAGCCTACACTCTTTCCCTACACGACGCTCTTCCGATCTgctttatatatcttgtggaaaggacgaaacacc		DC_ABE_WT_U_2	GACGCTAT	TCTGGACC
	Reverse	CAAGCAGAAGACGGCATACGAGATATAGCGTCGTGACTGGAGTTCAGACGTGTGCTCTTCCGATCTccgactcggtgccactttttcaa		DC_ABE_WT_B_1	ACTTCTTC	CTCTACTT
				DC_ABE_WT_B_2	ACTTCTTC	TAAGCATG
DC_ABE_WT_U_1	Forward	AATGATACGGCGACCACCGAGATCTACACACACGATCACACTCTTTCCCTACACGACGCTCTTCCGATCTgctttatatatcttgtggaaaggacgaaacacc		DC_ABE_WT_T_1	ACTTCTTC	AGATGTGC
	Reverse	CAAGCAGAAGACGGCATACGAGATATAGCGTCGTGACTGGAGTTCAGACGTGTGCTCTTCCGATCTccgactcggtgccactttttcaa		DC_ABE_WT_T_2	ACTTCTTC	GTCGAGCA
DC_ABE_WT_U_2	Forward	AATGATACGGCGACCACCGAGATCTACACGGTCCAGAACACTCTTTCCCTACACGACGCTCTTCCGATCTgctttatatatcttgtggaaaggacgaaacacc
	Reverse	CAAGCAGAAGACGGCATACGAGATATAGCGTCGTGACTGGAGTTCAGACGTGTGCTCTTCCGATCTccgactcggtgccactttttcaa
DC_ABE_WT_B_1	Forward	AATGATACGGCGACCACCGAGATCTACACAAGTAGAGACACTCTTTCCCTACACGACGCTCTTCCGATCTgctttatatatcttgtggaaaggacgaaacacc
	Reverse	CAAGCAGAAGACGGCATACGAGATGAAGAAGTGTGACTGGAGTTCAGACGTGTGCTCTTCCGATCTccgactcggtgccactttttcaa
DC_ABE_WT_B_2	Forward	AATGATACGGCGACCACCGAGATCTACACCATGCTTAACACTCTTTCCCTACACGACGCTCTTCCGATCTgctttatatatcttgtggaaaggacgaaacacc
	Reverse	CAAGCAGAAGACGGCATACGAGATGAAGAAGTGTGACTGGAGTTCAGACGTGTGCTCTTCCGATCTccgactcggtgccactttttcaa
DC_ABE_WT_T_1	Forward	AATGATACGGCGACCACCGAGATCTACACGCACATCTACACTCTTTCCCTACACGACGCTCTTCCGATCTgctttatatatcttgtggaaaggacgaaacacc
	Reverse	CAAGCAGAAGACGGCATACGAGATGAAGAAGTGTGACTGGAGTTCAGACGTGTGCTCTTCCGATCTccgactcggtgccactttttcaa
DC_ABE_WT_T_2	Forward	AATGATACGGCGACCACCGAGATCTACACTGCTCGACACACTCTTTCCCTACACGACGCTCTTCCGATCTgctttatatatcttgtggaaaggacgaaacacc
	Reverse	CAAGCAGAAGACGGCATACGAGATGAAGAAGTGTGACTGGAGTTCAGACGTGTGCTCTTCCGATCTccgactcggtgccactttttcaa
		Note: Nucleotide sequence highlighted in green represent the i5 and i7 indexes used for demultiplexing the libraries. The lowercase nucleotide sequence anneals to the vector backbone region in genomic DNA

### Sheet: NGS Primers_Amplicon Sequencing
NGS primers for amplicon sequencing of phenotype sorted 293T-7TS WNT reporter cells
First set of primers to amplify region of interest from phenotype sorted cells
Gene	guideRNA identification number	guideRNA target sequence	Forward primer appended with part of illumina adaptor sequence (5'-3')	Reverse primer appended with part of illumina adaptor sequence (5'-3')
CTNNB1	CBE_id_66	CCTCCCAAGTCCTGTATGAG	CTTTCCCTACACGACGCTCTTCCGATCTCTggtgccactaccacagctcc	GACTGGAGTTCAGACGTGTGCTCTTCCGATCTgctacttgttcttgagtgaagg
CTNNB1	ABE_id_430	AACAAGATGATGGTCTGCCA	CTTTCCCTACACGACGCTCTTCCGATCTatgtggtcacctgtgcagctgg	GACTGGAGTTCAGACGTGTGCTCTTCCGATCTtgtcttccctgtcaccagcccg
CTNNB1	ABE_id_487	TGTAAGAGCTTAACCACAAC	CTTTCCCTACACGACGCTCTTCCGATCTcgacaccaagaagcagagatgg	GACTGGAGTTCAGACGTGTGCTCTTCCGATCTgatgcttcattttcaattctgc
CTNNB1	CBE_id_610	ACCTTCAACTATTTCTTCCA	CTTTCCCTACACGACGCTCTTCCGATCTgagaatgccctgtttgttaacc	GACTGGAGTTCAGACGTGTGCTCTTCCGATCTacctgcacaaacaatggaatgg
CTNNB1	ABE_id_575	AGCTAGGATGTGAAGGGCTC	CTTTCCCTACACGACGCTCTTCCGATCTgagaatgccctgtttgttaacc	GACTGGAGTTCAGACGTGTGCTCTTCCGATCTacctgcacaaacaatggaatgg
CTNNB1	CBE_id_658	AGTTCACAGAGGACCCCTGC	CTTTCCCTACACGACGCTCTTCCGATCTtattctcccattgaaaacatcc	GACTGGAGTTCAGACGTGTGCTCTTCCGATCTagtgaagtaactctgtcagagg
CTNNB1	ABE_id_614	GCAAGTTCACAGAGGACCCC	CTTTCCCTACACGACGCTCTTCCGATCTtattctcccattgaaaacatcc	GACTGGAGTTCAGACGTGTGCTCTTCCGATCTagtgaagtaactctgtcagagg
CTNNB1	CBE_id_669	CAGCTTCCTTGTCCTGAGCA	CTTTCCCTACACGACGCTCTTCCGATCTtattctcccattgaaaacatcc	GACTGGAGTTCAGACGTGTGCTCTTCCGATCTagtgaagtaactctgtcagagg
CTNNB1	ABE_id_636	AGTGAAGTAACTCTGTCAGA	CTTTCCCTACACGACGCTCTTCCGATCTaggacaaggaagctgcagaagc	GACTGGAGTTCAGACGTGTGCTCTTCCGATCTagacttcaatgtacacatctgc
AXIN1	CBE_id_4644	GGGGGTCGGGGAGCATCTTC	CTTTCCCTACACGACGCTCTTCCGATCTcaagagcagggtttccccttgg	GACTGGAGTTCAGACGTGTGCTCTTCCGATCTcagaaactgtagctggcgggcc
AXIN1	ABE_id_3444	GCAGAAGTAGTACGCCACAA	CTTTCCCTACACGACGCTCTTCCGATCTggaaggtgggcggcgggagtgc	GACTGGAGTTCAGACGTGTGCTCTTCCGATCTagccctcacactcacctgtagc
AXIN1	ABE_id_3435	CCCCTACCGCACCCTGGTGA	CTTTCCCTACACGACGCTCTTCCGATCTggaaggtgggcggcgggagtgc	GACTGGAGTTCAGACGTGTGCTCTTCCGATCTagccctcacactcacctgtagc
AXIN1	ABE_id_3424	TTGAACTGGCCCAGGGTGAC	CTTTCCCTACACGACGCTCTTCCGATCTcgtactacttctgcggggaacc	GACTGGAGTTCAGACGTGTGCTCTTCCGATCTagccctcacactcacctgtagc
AXIN1	ABE_id_3404	AGTAGTATCTGCAGGACGGA	CTTTCCCTACACGACGCTCTTCCGATCTtcccatctgcggtgctgcctgc	GACTGGAGTTCAGACGTGTGCTCTTCCGATCTgcaggacggcctcgtcctctcg
AXIN1	ABE_id_3774	CTGTACGTGCTCGTCCAGGA	CTTTCCCTACACGACGCTCTTCCGATCTgccgggctccgggatgcacacg	GACTGGAGTTCAGACGTGTGCTCTTCCGATCTcttggccacgtgcccactgtcc
AXIN1	CBE_id_3957	CTGTACGTGCTCGTCCAGGA	CTTTCCCTACACGACGCTCTTCCGATCTgccgggctccgggatgcacacg	GACTGGAGTTCAGACGTGTGCTCTTCCGATCTcttggccacgtgcccactgtcc
Second set of primers with adaptors and barcodes for demultiplexing NGS data
Forward primers (5' -3 ')	Reverse primers (5'-3')	Forward / Reverse (5'-3')
AATGATACGGCGACCACCGAGATCTACACAAGTAGAGACACTCTTTCCCTACACGACGCTCTTCC	CAAGCAGAAGACGGCATACGAGATCATGATCGGTGACTGGAGTTCAGACGTGTGCTCTTC	F1/R1
AATGATACGGCGACCACCGAGATCTACACCATGCTTAACACTCTTTCCCTACACGACGCTCTTCC	CAAGCAGAAGACGGCATACGAGATAGGATCTAGTGACTGGAGTTCAGACGTGTGCTCTTC	F2/R2
AATGATACGGCGACCACCGAGATCTACACGCACATCTACACTCTTTCCCTACACGACGCTCTTCC	CAAGCAGAAGACGGCATACGAGATGACAGTAAGTGACTGGAGTTCAGACGTGTGCTCTTC	F3/R3
AATGATACGGCGACCACCGAGATCTACACTGCTCGACACACTCTTTCCCTACACGACGCTCTTCC	CAAGCAGAAGACGGCATACGAGATCCTATGCCGTGACTGGAGTTCAGACGTGTGCTCTTC	F4/R4
AATGATACGGCGACCACCGAGATCTACACAGCAATTCACACTCTTTCCCTACACGACGCTCTTCC	CAAGCAGAAGACGGCATACGAGATTCGCCTTGGTGACTGGAGTTCAGACGTGTGCTCTTC	F5/R5
AATGATACGGCGACCACCGAGATCTACACAGTTGCTTACACTCTTTCCCTACACGACGCTCTTCC	CAAGCAGAAGACGGCATACGAGATATAGCGTCGTGACTGGAGTTCAGACGTGTGCTCTTC	F6/R6
AATGATACGGCGACCACCGAGATCTACACCCAGTTAGACACTCTTTCCCTACACGACGCTCTTCC	CAAGCAGAAGACGGCATACGAGATGAAGAAGTGTGACTGGAGTTCAGACGTGTGCTCTTC	F7/R7
AATGATACGGCGACCACCGAGATCTACACTTGAGCCTACACTCTTTCCCTACACGACGCTCTTCC	CAAGCAGAAGACGGCATACGAGATATTCTAGGGTGACTGGAGTTCAGACGTGTGCTCTTC	F8/R8
Note : The second set of primer combinations for deep sequencing is selected from the Forward/Reverse (5'-3') primer list. For instance, F1_R1 represents the combination of Forward primer 1 and Reverse primer 1
Phenotype sorted cell description with second set NGS primer combination
Gene	guideRNA identification number	Base Edited pooled 293T-7TS WNT reporter cell line ID	Second set primer pairs	i7 index	i5 index
CTNNB1	CBE_id_66	Rohatgi_Pusapati_APC#306-6L_Sorted	F1_R6	GACGCTAT	AAGTAGAG
CTNNB1	ABE_id_430	Rohatgi_Pusapati_APC#306-1L_Sorted	F1_R1	CGATCATG	AAGTAGAG
CTNNB1	ABE_id_487	Rohatgi_Pusapati_APC#306-3L_Sorted	F1_R3	TTACTGTC	AAGTAGAG
CTNNB1	CBE_id_610	Rohatgi_Pusapati_APC#306-8L_Sorted	F1_R8	CCTAGAAT	AAGTAGAG
CTNNB1	ABE_id_575	Rohatgi_Pusapati_APC#306-4L_Sorted	F1_R4	GGCATAGG	AAGTAGAG
CTNNB1	CBE_id_658	Rohatgi_Pusapati_APC#306-13R_Sorted	F2_R5	CAAGGCGA	CATGCTTA
CTNNB1	ABE_id_614	Rohatgi_Pusapati_APC#306-5L_Sorted	F1_R5	CAAGGCGA	AAGTAGAG
CTNNB1	CBE_id_669	Rohatgi_Pusapati_APC#306-9L_Sorted	F2_R1	CGATCATG	CATGCTTA
CTNNB1	ABE_id_636	Rohatgi_Pusapati_APC#306-11R_Sorted	F2_R3	TTACTGTC	CATGCTTA
AXIN1	CBE_id_4644	Rohatgi_Pusapati_APC#306-21L_Sorted	F3_R2	TAGATCCT	GCACATCT
AXIN1	ABE_id_3444	Rohatgi_Pusapati_APC#306-16L_Sorted	F2_R6	GACGCTAT	CATGCTTA
AXIN1	ABE_id_3435	Rohatgi_Pusapati_APC#306-17L_Sorted	F2_R7	ACTTCTTC	CATGCTTA
AXIN1	ABE_id_3424	Rohatgi_Pusapati_APC#306-18L_Sorted	F2_R8	CCTAGAAT	CATGCTTA
AXIN1	ABE_id_3404	Rohatgi_Pusapati_APC#306-20L_Sorted	F3_R1	CGATCATG	GCACATCT
AXIN1	ABE_id_3774	Rohatgi_Pusapati_APC#306-23R_Sorted	F3_R4	GGCATAGG	GCACATCT
AXIN1	CBE_id_3957	Rohatgi_Pusapati_APC#306-22L_Sorted	F3_R3	TTACTGTC	GCACATCT
Note : i7 and i5 indexes are used to demultiplex the libraries

### Sheet: APC and AXIN1 editing in HAP1  
Endogenous editing of HAP1 cells
NHEJ by CRISPR/Cas9 to generate APC mutation cluster region (mcr) mutations
Gene	desired mutation	genotyping primer_forward (5'-3')	genotyping primer_reverse (5'-3')
APC	sg1320; sg1336	AACGTCATGTGGATCAGCCT	TGGTTCACTCTGAACGGAGC
HDR by CRISPR/Cas9 to generate AXIN1 b-Catenin Binding Domain (CBD) mutations
Gene	desired mutation	genotyping primer_forward (5'-3')	genotyping primer_reverse (5'-3')
AXIN1	CBD (L471A/D472A,H474A; L479W)	TTCCTTGAGGCCTTGCTGTC	GCGCCAACACTCTCTGAGTA
ssODN templates for HDR by CRISPR/Cas9
Gene	desired mutation	sequence (5'-3')
AXIN1	L471A/D472A/H474A	/Alt-R-HDR1/C*A* CCC CCC AGT GCC ACT GGC ATC TTG GCC ACG TGC CCA CTG TCC GGG GAG CGA TGG CCA GGC CCA GGC GAC TGG CGG CCA GGT GTC CTC AGC ACA CGC TGT ACT GCC TCT GCA GCG ATG CTC TCA GGG TTC TCC TCG TGT GCA TCC CGG AGC C*C*G /Alt-R-HDR2/
AXIN1	L479W	/Alt-R-HDR1/C*A* CCC CCC AGT GCC ACT GGC ATC TTG GCC ACG TGC CCA CTG TCC GGG GAG CGA TGG CCA GGC CCA GGC GAC TGG CGG CCA GGT GTC CTC CAC ACA CGC TGT ACG TGC TCG TCC AGG ATG CTC TCA GGG TTC TCC TCG TGT GCA TCC CGG AGC CCG GCA CAG CCC ATG TCC ACA C*A*G /Alt-R-HDR2/
